# Global population structure and genotyping framework for genomic surveillance of the major dysentery pathogen, *Shigella sonnei*

**DOI:** 10.1101/2020.10.29.360040

**Authors:** Jane Hawkey, Kalani Paranagama, Kate S. Baker, Rebecca J. Bengtsson, François-Xavier Weill, Nicholas R. Thomson, Stephen Baker, Louise Cerdeira, Zamin Iqbal, Martin Hunt, Danielle J. Ingle, Timothy J. Dallman, Claire Jenkins, Deborah A. Williamson, Kathryn E. Holt

## Abstract

*Shigella sonnei* is the most common agent of shigellosis in high-income countries, and causes a significant disease burden in low- and middle-income countries. Antimicrobial resistance is increasingly common in all settings. Whole genome sequencing (WGS) is increasingly utilised for *S. sonnei* outbreak investigation and surveillance, but comparison of data between studies and labs is challenging. Here, we present a genomic framework and genotyping scheme for *S. sonnei* to efficiently identify genotype and resistance determinants from WGS data. The scheme is implemented in the software package Mykrobe and tested on thousands of genomes. Applying this approach to analyse >4,000 *S. sonnei* isolates sequenced in public health labs in three countries identified several common genotypes associated with increased rates of ciprofloxacin resistance and azithromycin resistance, confirming intercontinental spread of highly-resistant *S. sonnei* clones and demonstrating the genomic framework can facilitate monitoring of the emergence and spread of resistant clones at local and global scales.
