## Supplementary Table 3 for "Global population structure and genotyping framework for genomic surveillance of the major dysentery pathogen, *Shigella sonnei*"

### Sheet: alleles
Genotype	Genotype Name	Ancestral Allele	Derived Allele	53G Position	53G Alelle	53G locus tag	Gene Product	Codon	Condon Position	Change	Gene NS/S Ratio
1	Lineage I	T	C	159897	T	SSON53G_RS00760	fimbrial protein	94	3	S	0
1.1	-	T	G	204118	T	SSON53G_RS00980	ribosome-recycling factor	30	3	S	0
1.2	-	C	T	1173345	C	SSON53G_RS05920	50S ribosomal protein L32	46	3	S	0
1.3	-	T	C	494060	T	SSON53G_RS02435	recombination protein RecR	200	3	S	0
1.4	-	C	T	434389	C	SSON53G_RS02130	farnesyl-diphosphate synthase	228	3	S	0
1.5	-	G	A	3465611	G	SSON53G_RS18370	hypothetical protein	10	1	S	0
1.5.1	-	G	C	2164632	G	SSON53G_RS11550	glutamyl-tRNA reductase	140	3	S	0
1.5.2	-	G	A	2138308	G	SSON53G_RS11415	regulator of RpoS	330	1	S	0.67
1.5.3	-	C	T	220353	C	SSON53G_RS01045	acetyl-CoA carboxylase carboxyl transferase subunit alpha	192	3	S	0
1.6	-	G	A	1411472	G	SSON53G_RS07315	RutC family protein YoaB	82	3	S	0
1.6.1	-	T	C	59422	T	SSON53G_RS00315	ribosomal RNA small subunit methyltransferase A	99	3	S	0
1.6.2	-	A	G	452958	A	SSON53G_RS02240	trigger factor	9	3	S	0.4
1.6.3	-	G	A	4108759	G	SSON53G_RS21755	ADP-L-glycero-D-manno-heptose-6-epimerase	8	2	NS	0.67
1.6.4	-	C	A	4180475	C	SSON53G_RS22100	peptide ABC transporter ATP-binding protein	44	3	S	3
2	Lineage II	G	A	4967081	A	SSON53G_RS26120	thymidine phosphorylase	309	3	S	1.67
2.1	-	G	A	3922942	G	SSON53G_RS20765	nickel-responsive regulator	86	3	S	0
2.1.1	-	C	T	81464	C	SSON53G_RS00395	HTH-type transcriptional regulator SgrR	524	3	S	1
2.1.2	-	C	T	765305	C	SSON53G_RS03790	molybdenum ABC transporter substrate-binding protein	109	1	S	0.75
2.1.3	-	C	T	1148833	C	SSON53G_RS05790	lipoprotein	100	3	S	0
2.1.4	-	G	A	2751379	G	SSON53G_RS14575	membrane protein	136	3	S	0.5
2.1.5	-	A	G	3209745	A	SSON53G_RS17090	enolase	206	3	S	0.11
2.1.6	-	G	A	2163231	G	SSON53G_RS11545	peptide chain release factor 1	175	1	S	0
2.1.7	-	C	T	4969251	C	SSON53G_RS26130	purine nucleoside phosphorylase DeoD-type	140	3	S	0
2.1.8	-	G	A	3277620	G	SSON53G_RS17395	aldo-keto reductase	336	3	S	0
2.2	-	T	C	2964241	T	SSON53G_RS15670	hypothetical protein	56	3	S	0
2.3	-	G	A	3231002	G	SSON53G_RS17180	serine transporter	118	3	S	0
2.4	-	G	A	3209436	G	SSON53G_RS17090	enolase	309	3	S	0.11
2.4.1	-	G	A	4418301	G	SSON53G_RS23265	formate dehydrogenase-O iron-sulfur subunit	96	3	S	0.4
2.4.2	-	G	A	1995501	G	SSON53G_RS10595	hypothetical protein	24	3	S	0
2.4.3	-	G	A	2693836	G	SSON53G_RS14265	transporter	112	1	S	0.29
2.5	-	G	A	3171681	G	SSON53G_RS16895	adenylyl-sulfate kinase	101	1	S	0.67
2.5.1	-	G	A	2163325	G	SSON53G_RS11545	peptide chain release factor 1	143	3	S	0
2.5.2	-	A	T	2137487	A	SSON53G_RS11410	UTP--glucose-1-phosphate uridylyltransferase	198	3	S	0.25
2.6	-	G	A	3943215	G	SSON53G_RS20850	oligopeptidase A	67	3	S	0.22
2.6.1	-	A	C	3759854	A	SSON53G_RS19950	50S ribosomal protein L3	195	3	S	0
2.6.2	-	C	T	2575942	C	SSON53G_RS13615	acetate kinase	21	3	S	0.4
2.7	-	C	T	3709499	C	SSON53G_RS19570	acrylyl-CoA reductase AcuI	10	3	S	0.67
2.7.1	-	C	T	4853458	C	SSON53G_RS25475	2-iminobutanoate/2-iminopropanoate deaminase	7	3	S	0
2.7.2	-	A	T	527464	A	SSON53G_RS02595	ribosome-associated protein	62	3	S	0
2.7.3	-	G	A	398556	G	SSON53G_RS01945	hypothetical protein	134	3	S	0
2.7.4	-	C	A	149526	C	SSON53G_RS00695	carbonic anhydrase 2	24	3	S	0
2.8	-	G	A	2582118	A	SSON53G_RS13635	phosphodiesterase	26	3	S	0
2.8.1	Korea II	C	T	1658839	C	SSON53G_RS08730	SlyA family transcriptional regulator	58	3	S	0
2.8.2	-	C	T	4759777	T	SSON53G_RS25010	quaternary ammonium compound-resistance protein SugE	87	1	S	0
2.9	Latin America IIa	G	A	3295184	G	SSON53G_RS17475	hypothetical protein	17	3	S	0.33
2.9.1	Latin America IIa	G	A	159867	G	SSON53G_RS00760	fimbrial protein	104	3	S	0
2.9.2	Latin America IIa	G	A	2161563	G	SSON53G_RS11535	protein sirB2	93	3	S	0
2.10	-	C	T	3687240	C	SSON53G_RS19475	serine endoprotease DegS	71	3	S	0.75
2.10.1	Latin America IIa	C	T	693457	C	SSON53G_RS03420	potassium-transporting ATPase C chain	136	3	S	0
2.10.2	Latin America IIa	C	T	3815385	C	SSON53G_RS20255	outer membrane porin HofQ	312	3	S	0.6
2.10.3	Latin America IIa	C	T	689910	C	SSON53G_RS03405	hypothetical protein	19	3	S	0
2.10.4	Latin America IIa	C	A	3658948	C	SSON53G_RS19345	PTS sugar transporter subunit IIA	54	3	S	0
2.10.5	Latin America IIa	T	G	103132	T	SSON53G_RS00495	UDP-N-acetylmuramoyl-tripeptide--D-alanyl-D- alanine ligase	396	3	S	0.71
2.10.6	Latin America IIa	T	G	12848	T	SSON53G_RS00070	molecular chaperone DnaK	229	3	S	0
2.10.7	Latin America IIa	C	T	4568931	C	SSON53G_RS24045	phosphomethylpyrimidine synthase	284	3	S	0.57
2.10.8	Latin America IIa	T	C	2019490	T	SSON53G_RS10715	phage shock protein D	66	3	S	0
2.10.9	Latin America IIa	C	T	3780988	C	SSON53G_RS20075	phosphoribulokinase	225	3	S	0
2.11	Latin America IIb	C	T	4655571	C	SSON53G_RS24465	hypothetical protein	56	3	S	0.5
2.11.1	Latin America IIb	C	T	1097146	C	SSON53G_RS05495	transcriptional regulator	53	3	S	0.4
2.11.2	Latin America IIb	G	A	3643604	G	SSON53G_RS19240	GTPase Obg	120	3	S	0.5
2.11.3	Latin America IIb	G	A	3231524	G	SSON53G_RS17180	serine transporter	292	3	S	0
2.11.4	Latin America IIb	G	A	4315218	G	SSON53G_RS22740	arylsulfatase	32	3	S	0
2.11.5	Latin America IIb	C	A	1039929	C	SSON53G_RS05175	cell division inhibitor SulA	109	3	S	0
2.12	Latin America IIb	C	T	815462	C	SSON53G_RS04130	8-amino-7-oxononanoate synthase	320	3	S	0.67
2.12.1	Latin America IIb	G	A	4021481	G	SSON53G_RS21290	leader peptide IlvB	33	3	S	0
2.12.2	Latin America IIb	G	A	3835124	G	SSON53G_RS20340	transcription accessory protein	666	3	S	0.45
2.12.3	Latin America IIb	G	A	2142799	G	SSON53G_RS11445	respiratory nitrate reductase 1 gamma chain	81	1	S	0
2.12.4	Latin America IIb	T	G	1071597	T	SSON53G_RS05350	cold shock-like protein CspG	7	3	S	0
3	Lineage III	T	C	59602	T	SSON53G_RS00315	ribosomal RNA small subunit methyltransferase A	39	3	S	0
3.1	-	A	C	2834293	A	SSON53G_RS14970	histidine--tRNA ligase	380	3	S	0
3.2	-	G	A	149058	G	SSON53G_RS00695	carbonic anhydrase 2	180	3	S	0
3.3	-	A	C	1632620	A	SSON53G_RS08600	monooxygenase	78	3	S	0
3.4	Latin America III	C	A	635476	C	SSON53G_RS03120	penicillin-binding protein 2	264	3	S	0.6
3.4.1	Latin America III	C	T	950923	C	SSON53G_RS04790	outer-membrane lipoprotein carrier protein	50	3	S	0
3.4.2	Latin America III	C	T	1424781	C	SSON53G_RS07370	leucine efflux protein	88	3	S	0
3.4.3	Latin America III	A	G	2591332	A	SSON53G_RS13695	amidophosphoribosyltransferase	439	3	S	0.25
3.4.4	Latin America III	C	T	2565078	C	SSON53G_RS13555	NADH-quinone oxidoreductase subunit C/D	394	3	S	0.28
3.4.5	Latin America III	C	T	3579150	C	SSON53G_RS18930	PFL-like enzyme TdcE	237	3	S	0.27
3.4.6	Latin America III	C	T	1058810	C	SSON53G_RS05285	cytochrome BD oxidase subunit I	320	3	S	0.5
3.5	-	T	G	1236451	T	SSON53G_RS06275	DNA polymerase V subunit UmuC	148	3	S	0.33
3.6	Central Asia III	G	A	3618381	G	SSON53G_RS19130	lipoprotein NlpI	207	1	S	0.6
3.6.1	CipR_parent	C	T	484124	C	SSON53G_RS02385	MexE family multidrug efflux RND transporter periplasmic adaptor subunit	186	3	S	0.75
3.6.1.1	CipR	T	G	4639269	T	SSON53G_RS24380	stress-induced protein, UPF0337 family	46	3	S	0
3.6.1.1.1	CipR.SEA	T	C	3861202	T	SSON53G_RS20450	membrane protein	59	3	S	0.67
3.6.1.1.2	CipR.MSM5	C	T	954442	C	SSON53G_RS04805	dimethyl sulfoxide reductase subunit A	28	1	S	1
3.6.1.1.3	CipR	C	T	2335724	C	SSON53G_RS12450	PTS galactitol transporter subunit IIA	118	1	NS	1
3.6.1.1.3.1	CipR.MSM1	C	T	3314208	C	SSON53G_RS17575	D-phenylhydantoinase	198	3	S	2
3.6.2	Central Asia III	G	A	3338871	G	SSON53G_RS17680	tyrosine recombinase XerD	114	3	S	0
3.6.3	Central Asia III	C	T	4134508	C	SSON53G_RS21870	PTS mannitol transporter subunit IIABC	568	3	S	0.44
3.6.4	Central Asia III	T	A	985650	T	SSON53G_RS04940	tetraacyldisaccharide 4'-kinase	110	3	S	0.2
3.7	Global III	G	A	4080478	G	SSON53G_RS21600	bifunctional (p)ppGpp synthetase II/ guanosine-3',5'-bis pyrophosphate 3'-pyrophosphohydrolase	362	1	S	0.38
3.7.1	Global III	A	G	3834998	A	SSON53G_RS20340	transcription accessory protein	624	3	S	0.45
3.7.3	Global III	G	A	2362814	G	SSON53G_RS12585	hypothetical protein	287	3	S	6
3.7.4	Global III	C	T	3835031	C	SSON53G_RS20340	transcription accessory protein	635	3	S	0.45
3.7.5	Global III	C	T	1770481	C	SSON53G_RS09350	spermidine export protein MdtI	18	3	S	0.5
3.7.6	Global III	G	A	2464143	G	SSON53G_RS13115	periplasmic nitrate reductase, electron transfer subunit	19	1	S	0
3.7.7	Global III	C	T	4079006	C	SSON53G_RS21595	tRNA (guanosine(18)-2'-O)-methyltransferase	147	3	S	1
3.7.8	Global III	G	A	3890722	G	SSON53G_RS20585	gamma-glutamyltranspeptidase	184	3	S	0.71
3.7.9	Global III	T	C	2244329	T	SSON53G_RS12020	cobalamin biosynthesis protein	41	3	S	0.33
3.7.10	Global III	C	A	2831896	C	SSON53G_RS14955	ribosome-associated GTPase EngA	106	3	S	0.29
3.7.11	Global III	C	A	2564547	C	SSON53G_RS13555	NADH-quinone oxidoreductase subunit C/D	571	3	S	0.29
3.7.12	Global III	G	A	2347512	G	SSON53G_RS12510	nickel/cobalt efflux system RcnA	188	3	S	0.67
3.7.13	Global III	C	A	2057175	C	SSON53G_RS10925	topoisomerase I	485	3	NS	0.86
3.7.14	Global III	G	A	3649319	G	SSON53G_RS19280	phospholipid ABC transporter-binding protein	49	3	S	0
3.7.15	Global III	A	C	3780349	A	SSON53G_RS20075	phosphoribulokinase	12	3	S	0
3.7.16	Global III	C	T	1103408	C	SSON53G_RS05510	proline:sodium symporter	453	3	S	0.4
3.7.17	Global III	G	T	498700	G	SSON53G_RS02455	acetyl esterase	76	1	NS	0.8
3.7.18	Global III	C	T	2052270	C	SSON53G_RS10890	aconitate hydratase	267	3	S	1.25
3.7.19	Global III	C	T	4599365	C	SSON53G_RS24175	transporter	231	3	S	2
3.7.20	Global III	C	T	442220	C	SSON53G_RS02170	sel1 repeat family protein	133	3	S	0
3.7.21	Global III	C	T	643175	C	SSON53G_RS03160	hypothetical protein	36	3	S	0
3.7.22	Global III	A	C	3624938	A	SSON53G_RS19155	translation initiation factor IF-2	384	3	S	0
3.7.23	Global III	A	T	2188269	A	intergenic	NA	NA	NA	NA	NA
3.7.24	Global III	G	A	12692	G	SSON53G_RS00070	molecular chaperone DnaK	177	3	S	0
3.7.25	MSM4	C	T	3336178	C	SSON53G_RS17670	ssDNA exonuclease RecJ	466	3	S	0.18
3.7.26	Global III	G	A	656895	G	SSON53G_RS03225	hypothetical protein	212	3	S	0.43
3.7.27	Global III	G	A	4249495	G	SSON53G_RS22405	transcription antitermination protein BlgG	274	3	S	0.4
3.7.28	Global III	C	T	4716168	C	SSON53G_RS24755	transcriptional regulator	230	2	NS	3
3.7.29	Global III VN	C	T	4223696	C	SSON53G_RS22285	ATP synthase gamma chain	87	3	S	0.6
3.7.29.1	Global III VN2	G	A	4149688	G	SSON53G_RS21925	selenocysteine-specific translation elongation factor	465	3	NS	1.14
3.7.29.1.1	Global III VN3	C	T	4248085	C	SSON53G_RS22400	phosphate-specific transport system accessory protein PhoU	141	3	S	0.25
3.7.29.1.1.1	Global III VN3.KH2	G	A	1695964	G	SSON53G_RS08915	fumarate hydratase	547	3	S	0.5
3.7.29.1.1.2	Global III VN4	G	T	2392221	G	SSON53G_RS12735	multidrug resistance outer membrane protein MdtQ	43	3	S	2
3.7.29.1.2	Global III VN2.MSM2	C	T	985914	C	SSON53G_RS04940	tetraacyldisaccharide 4'-kinase	198	3	S	0.2
3.7.29.1.2.1	Global III VN2.MSM2.Aus	G	T	1058820	G	SSON53G_RS05285	cytochrome BD oxidase subunit I	324	1	NS	0.5
3.7.29.1.3	Global III VN2.Hue	A	T	3638083	A	SSON53G_RS19215	ATP-dependent zinc metalloprotease FtsH	354	3	S	0.11
3.7.29.1.4	Global III VN2.KH1	C	T	2151320	C	SSON53G_RS11475	nitrate/nitrite sensor protein NarX	58	3	S	1.2
3.7.29.1.4.1	Global III VN2.KH1.Aus	C	T	294523	C	SSON53G_RS01415	L,D-transpeptidase-related protein	94	3	S	0
3.7.30.1	Global III Middle East III	C	T	4117025	C	SSON53G_RS21790	2,3-bisphosphoglycerate-independent phosphoglycerate mutase	33	3	S	0.2
3.7.30.2	Global III Middle East III	C	T	185962	C	SSON53G_RS00890	H(+)/Cl(-) exchange transporter ClcA	159	3	S	1
3.7.30.3	Global III Middle East III	C	T	4478931	C	SSON53G_RS23605	sulfate-binding protein	195	3	S	0.67
3.7.30.4	Global III Israel III	G	A	3082193	G	SSON53G_RS16390	hydroxyglutarate oxidase	152	3	S	2.67
3.7.30.4.1	Global III OJC	C	T	228956	C	SSON53G_RS01095	hypothetical protein	200	1	NS	1
3.7.31	Global III	A	T	459285	A	SSON53G_RS02260	DNA-binding protein HU-beta	12	3	S	0
3.7.32	Global III	C	T	4620311	C	SSON53G_RS24295	maltose transporter permease	77	3	S	0.28
3.7.33	Global III	G	A	2162977	G	SSON53G_RS11545	peptide chain release factor 1	259	3	S	0
3.8	-	G	T	3158047	G	SSON53G_RS16810	DeoR family transcriptional regulator	7	3	S	0.6
3.9	-	C	T	3578187	C	SSON53G_RS18930	PFL-like enzyme TdcE	558	3	S	0.27
3.10	-	A	G	4386138	A	SSON53G_RS23115	hypothetical protein	40	3	S	0.5
4	Lineage IV	C	T	4807527	C	SSON53G_RS25270	primosomal replication protein n	10	3	S	0
5	Lineage V	G	T	5824	G	SSON53G_RS00035	hypothetical protein	212	3	S	0
5.1.1	-	A	G	3861343	A	SSON53G_RS20450	membrane protein	12	3	S	0.67
5.1.2	-	C	T	4840210	C	SSON53G_RS25430	ribosome-associated UPF0307 family protein	65	3	S	0
5.1.3	-	G	A	3768799	G	SSON53G_RS19995	elongation factor G	180	3	S	0.13
5.1.4	-	C	G	4617179	C	SSON53G_RS24275	hypothetical protein	33	3	S	0
5.1.5	-	C	T	1539008	C	SSON53G_RS08050	threonine--tRNA ligase	235	3	S	0.62
5.1.6	-	C	T	1268677	C	SSON53G_RS06465	tyrosine transporter TyrP	28	3	S	0.33
