## Supplementary Table 5 for "Global population structure and genotyping framework for genomic surveillance of the major dysentery pathogen, *Shigella sonnei*"

### Sheet: Sheet1
Accession	Strain Name	ESBL gene	cgMLST	Cluster based on cgMLST trees	Inference from Swiss isolate tree	Inference from global isolate tree	cgST matches	Genotype	Genotype Name
GCF_013154695.1	6110.62	-	cgST108083	lin2	outgroup	Lineage II		2.11.4	Latin America IIb
GCF_013154895.1	7111.23	-	cgST108909	lin2				2.4.2
GCF_013154795.1	6502.32	-	cgST108763	none	monophyletic clade in tree, (genotype indicates clade 3.6)	III, but outside not Global III (genotype indicates 3.6)		3.6.1	CipR-parent
GCF_013154755.1	6412.75	-	cgST101592	none				3.6.1.1	CipR
GCF_013154665.1	19.0820.1561	blaCTX-M-15	cgST117387	none				3.6.1.1	CipR
GCF_013154725.1	6407.57	-	cgST108068	cluster4			UK, USA, France; 1 travel to India	3.6.1.1.2	CipR.MSM5
GCF_013154815.1	7103.28	-	cgST107674*	cluster4				3.6.1.1.2	CipR.MSM5
GCA_013146725.1	3123885	blaCTX-M-134	cgST114011	cluster4				3.6.1.1.2	CipR.MSM5
GCA_013154855.1	7103.58	-	cgST107674*	cluster4				3.6.1.1.2	CipR.MSM5
GCF_013150925.1	6607.69	blaCTX-M-15	cgST64457	none				3.6.4
GCF_013154635.1	6101.4	-	cgST98334	none	monophyletic clade in tree, (genotype indicates clade 3.7)	Global III (i.e. 3.7)		3.7.16
GCF_013154835.1	7109.28	-	cgST109254	none				3.7.18
GCF_013154605.1	509.102	blaCTX-M-3	cgST115537*	cluster2			2 Egypt 2005-6; 4 UK 2015-29	3.7.25	MSM4
GCF_013154715.1	6105.15	-	cgST37499	cluster2				3.7.25	MSM4
GCF_013154595.1	19.0822.3296	blaCTX-M-3	cgST115537*	cluster2				3.7.25	MSM4
GCF_013154865.1	LC1477/18	blaCTX-M-3	cgST118753	cluster2				3.7.25	MSM4
GCF_013150935.1	6904.27	blaCTX-M-15	cgST112958*	cluster3				3.7.25	MSM4
GCF_013154575.1	0401930105	blaCTX-M-15	cgST112958*	cluster3				3.7.25	MSM4
GCF_013154655.1	19.0821.3486	blaCTX-M-15	cgST112958*	cluster3				3.7.25	MSM4
GCF_013154415.1	19.1125.3493	blaCTX-M-15	cgST112958*	cluster3				3.7.25	MSM4
GCF_013154545.1	0401952027	blaCTX-M-55	cgST20888	none				3.7.25	MSM4
GCF_013154505.1	09163633	blaCTX-M-27	cgST67380	none				3.7.29.1.4.1	Global III VN2.KH1.Aus
GCF_013154535.1	1205.31	blaCTX-M-3	cgST113036*	cluster1			Iranian GIII 2003, 4 Egypt, 1 UK 2016	3.7.30.1	Middle East III
GCF_013154765.1	7001.38	-	cgST113036*	cluster1				3.7.30.1	Middle East III
GCF_013154475.1	7111.69	blaCTX-M-3	cgST113036*	cluster1				3.7.30.1	Middle East III
GCF_013154485.1	L4094	blaCTX-M-3	cgST113036*	cluster1				3.7.30.1	Middle East III
